# Human cytomegalovirus protein RL1 degrades the antiviral factor SLFN11 via recruitment of the CRL4 E3 ubiquitin ligase complex

**DOI:** 10.1101/2021.05.14.444170

**Authors:** Katie Nightingale, Ceri A. Fielding, Cassie Zerbe, Leah Hunter, Martin Potts, Alice Fletcher-Etherington, Luis Nobre, Eddie C.Y. Wang, Blair L. Strang, Jack Houghton, Robin Antrobus, Nicolas M. Suarez, Jenna Nichols, Andrew J. Davison, Richard J. Stanton, Michael P. Weekes

**Author notes:** Corresponding author, **Correspondence:** Michael P. Weekes. **Author Contributions:** KN and MPW designed the research. KN, CAF, CZ, LH, MP, AFE, LN, ECYW, RA, NMS and JN performed the research. KN, JH, BLS, AJD and MPW analysed the data. AJD, RJS and MPW supervised the research. KN and MPW wrote the manuscript. All authors edited the manuscript. **Competing Interest Statement:** No competing interests.

## Abstract

Human cytomegalovirus (HCMV) is an important human pathogen and a paradigm of viral immune evasion, targeting intrinsic, innate and adaptive immunity. We have employed two novel, orthogonal multiplexed tandem mass tag-based proteomic screens to identify host proteins downregulated by viral factors expressed during the latest phases of viral infection. This approach revealed that the HIV-1 restriction factor Schlafen-11 (SLFN11) was degraded by the poorly characterised, late-expressed HCMV protein RL1, via recruitment of the Cullin4-RING E3 Ubiquitin Ligase (CRL4) complex. SLFN11 potently restricted HCMV infection, inhibiting the formation and spread of viral plaques. Overall, we show that a restriction factor previously thought only to inhibit RNA viruses additionally restricts HCMV. We define the mechanism of viral antagonism and also describe an important resource for revealing additional molecules of importance in antiviral innate immunity and viral immune evasion.

**Significance Statement:** Previous proteomic analyses of host factors targeted for downregulation by HCMV have focused on early or intermediate stages of infection. Using multiplexed proteomics, we have systematically identified viral factors that target each host protein downregulated during the latest stage of infection, after the onset of viral DNA replication. Schlafen-11 (SLFN11), an interferon-stimulated gene and restriction factor for retroviruses and certain RNA viruses, potently restricted HCMV infection. Our discovery that the late-expressed HCMV protein RL1 targets SLFN11 for proteasomal degradation provides the first evidence for a viral antagonist of this critical cellular protein. We therefore redefine SLFN11 as an important factor that targets DNA viruses as well as RNA viruses, offering novel therapeutic potential via molecules that inhibit RL1-mediated SLFN11 degradation.
