## Supplementary material for "Human cytomegalovirus protein RL1 degrades the antiviral factor SLFN11 via recruitment of the CRL4 E3 ubiquitin ligase complex": Dataset S2

### Sheet: Table S2
Uniprot	Gene Symbol	Description	Block experiment 1 peptides	Block experiment 2 peptides	Block experiment 3 peptides	Block	z score	Fold Change (FC)	Sensitive (z > 4, FC >1.5) or Stringent (z > 6, FC >2)
Q9UGP5	POLL	DNA polymerase lambda	0	3	0	RL10-UL1	4.32571	2.10183	Sensitive
Q9UGI0	ZRANB1	Ubiquitin thioesterase ZRANB1	0	1	0	RL10-UL1	4.19023	1.90978	Sensitive
Q9HCX3	ZNF304	Zinc finger protein 304	1	0	0	RL10-UL1	5.97202	1.66331	Sensitive
Q8NE62	CHDH	Choline dehydrogenase, mitochondrial	1	0	0	RL11-UL11	41.8373	6.79431	Stringent
Q02383	SEMG2	Semenogelin-2	1	0	1	RL11-UL11	8.95061	3.799	Stringent
Q9HCE7	SMURF1	E3 ubiquitin-protein ligase SMURF1	1	0	2	RL11-UL11	11.5947	2.12922	Stringent
Q7Z7L1	SLFN11	Schlafen family member 11	5	5	2	RL1-6	10.667	4.32413	Stringent
P02787	TF	Serotransferrin	1	0	3	RL1-6	6.58929	2.69173	Stringent
P02749	APOH	Beta-2-glycoprotein 1	0	1	1	RL1-6	7.66962	2.65671	Stringent
Q14520	HABP2	Hyaluronan-binding protein 2	0	0	1	RL1-6	6.73098	2.57788	Stringent
P25942	CD40	Tumor necrosis factor receptor superfamily member 5	5	2	1	RL1-6	18.8049	2.26587	Stringent
P37268	FDFT1	Squalene synthase	25	33	5	RL1-6	12.8824	2.2653	Stringent
Q9Y5X9	LIPG	Endothelial lipase	1	4	2	RL1-6	11.6203	2.18084	Stringent
P00488	F13A1	Coagulation factor XIII A chain	2	0	3	RL1-6	6.16559	2.14404	Stringent
P55001	MFAP2	Microfibrillar-associated protein 2	3	0	1	RL1-6	7.11856	2.09734	Stringent
Q99501	GAS2L1	GAS2-like protein 1	1	2	5	RL1-6	6.26371	2.06873	Stringent
P20585	MSH3	DNA mismatch repair protein Msh3	13	14	7	RL1-6	5.95397	2.14776	Sensitive
Q4LE39	ARID4B	AT-rich interactive domain-containing protein 4B	6	4	4	RL1-6	23.4975	1.95129	Sensitive
B9A064	IGLL5	Immunoglobulin lambda-like polypeptide 5	0	0	1	RL1-6	6.06586	1.86165	Sensitive
Q8IV36	HID1	Protein HID1	2	1	5	RL1-6	6.54506	1.85404	Sensitive
P48061-4	CXCL12	Isoform Delta of Stromal cell-derived factor 1	1	1	3	RL1-6	10.8114	1.85248	Sensitive
O00468-3	AGRN	Isoform 3 of Agrin	21	30	34	RL1-6	9.308	1.85225	Sensitive
P17066	HSPA6	Heat shock 70 kDa protein 6	28	22	36	RL1-6	7.12975	1.84894	Sensitive
Q8N8L6	ARL10	ADP-ribosylation factor-like protein 10	2	1	1	RL1-6	7.74449	1.8207	Sensitive
P0DMV9	HSPA1B	Heat shock 70 kDa protein 1B	260	173	259	RL1-6	7.85696	1.76443	Sensitive
Q08629	SPOCK1	Testican-1	2	8	4	RL1-6	9.53527	1.7546	Sensitive
Q86U06	RBM23	Probable RNA-binding protein 23	3	5	1	RL1-6	7.96647	1.73804	Sensitive
P04004	VTN	Vitronectin	3	5	11	RL1-6	6.89565	1.68602	Sensitive
P02675	FGB	Fibrinogen beta chain	0	0	2	RL1-6	4.47682	1.61532	Sensitive
Q14534	SQLE	Squalene monooxygenase	26	32	8	RL1-6	6.1272	1.60183	Sensitive
Q9H5J0	ZBTB3	Zinc finger and BTB domain-containing protein 3	1	6	2	RL1-6	6.25408	1.5468	Sensitive
Q96FF7	MISP3	Uncharacterized protein MISP3	1	3	2	RL1-6	6.40922	1.54391	Sensitive
Q8IXH6	TP53INP2	Tumor protein p53-inducible nuclear protein 2	0	2	1	RL1-6	10.1806	1.52856	Sensitive
Q8TB22-2	SPATA20	Isoform 2 of Spermatogenesis-associated protein 20	9	15	15	RL1-6	6.39855	1.5272	Sensitive
Q8IZ52	CHPF	Chondroitin sulfate synthase 2	1	6	1	RL1-6	9.98239	1.5097	Sensitive
Q14527	HLTF	Helicase-like transcription factor	3	0	1	UL/b	37.4691	8.96509	Stringent
Q12888-2	TP53BP1	Isoform 2 of Tumor suppressor p53-binding protein 1	32	28	44	UL/b	52.0289	7.36846	Stringent
O75159	SOCS5	Suppressor of cytokine signaling 5	0	0	1	UL/b	17.3871	6.18622	Stringent
Q86XI8	C19orf68	Uncharacterized protein C19orf68	0	4	1	UL/b	25.7523	6.08563	Stringent
Q8NB16	MLKL	Mixed lineage kinase domain-like protein	1	0	0	UL/b	12.1632	5.81284	Stringent
Q9H6A9	PCNX3	Pecanex-like protein 3	2	0	1	UL/b	63.5141	5.38712	Stringent
Q9UFH2	DNAH17	Dynein heavy chain 17, axonemal	0	1	1	UL/b	9.49884	5.08244	Stringent
Q562R1	ACTBL2	Beta-actin-like protein 2	0	2	2	UL/b	28.3652	4.53749	Stringent
Q9BPU6	DPYSL5	Dihydropyrimidinase-related protein 5	3	2	1	UL/b	14.9202	3.93621	Stringent
Q6QEF8-5	CORO6	Isoform 5 of Coronin-6	0	1	2	UL/b	14.5482	3.44427	Stringent
Q9NQW6	ANLN	Anillin	34	23	36	UL/b	23.0328	3.42147	Stringent
P57768	SNX16	Sorting nexin-16	0	1	1	UL/b	19.9108	3.14075	Stringent
O75095	MEGF6	Multiple epidermal growth factor-like domains protein 6	1	3	0	UL/b	8.67236	3.05787	Stringent
P11055	MYH3	Myosin-3	2	0	1	UL/b	8.21521	3.03766	Stringent
P31268	HOXA7	Homeobox protein Hox-A7	1	0	0	UL/b	6.86022	2.78877	Stringent
O95759	TBC1D8	TBC1 domain family member 8	0	3	1	UL/b	11.3106	2.76764	Stringent
Q9Y547	HSPB11	Intraflagellar transport protein 25 homolog	1	5	2	UL/b	8.07683	2.51649	Stringent
Q9Y467	SALL2	Sal-like protein 2	1	2	0	UL/b	6.04489	2.44599	Stringent
Q07157	TJP1	Tight junction protein ZO-1	28	38	38	UL/b	11.6975	2.40149	Stringent
Q9UPU9	SAMD4A	Protein Smaug homolog 1	5	7	10	UL/b	13.201	2.32208	Stringent
Q9H3H1	TRIT1	tRNA dimethylallyltransferase, mitochondrial	5	2	3	UL/b	6.37053	2.30318	Stringent
Q6NSJ5	LRRC8E	Volume-regulated anion channel subunit LRRC8E	1	8	4	UL/b	7.46563	2.25857	Stringent
Q16718	NDUFA5	NADH dehydrogenase [ubiquinone] 1 alpha subcomplex subunit 5	11	13	15	UL/b	8.97496	2.17733	Stringent
Q96R06	SPAG5	Sperm-associated antigen 5	15	9	6	UL/b	7.17102	2.16446	Stringent
Q7Z3E5	ARMC9	LisH domain-containing protein ARMC9	2	3	2	UL/b	16.2342	2.0676	Stringent
P00918	CA2	Carbonic anhydrase 2	0	0	1	UL/b	6.73318	2.0386	Stringent
Q99942	RNF5	E3 ubiquitin-protein ligase RNF5	1	1	5	UL/b	4.17708	1.97446	Sensitive
Q5SVZ6	ZMYM1	Zinc finger MYM-type protein 1	1	0	0	UL/b	5.90184	1.92321	Sensitive
Q9HD20	ATP13A1	Manganese-transporting ATPase 13A1	28	38	53	UL/b	9.57374	1.883	Sensitive
Q96MT1-5	RNF145	Isoform 5 of RING finger protein 145	2	1	0	UL/b	14.662	1.85452	Sensitive
Q9BYG0	B3GNT5	Lactosylceramide 1,3-N-acetyl-beta-D-glucosaminyltransferase	3	0	0	UL/b	7.13383	1.85083	Sensitive
A2RTX5	TARSL2	Probable threonine--tRNA ligase 2, cytoplasmic	3	7	8	UL/b	6.3778	1.835	Sensitive
P62875	POLR2L	DNA-directed RNA polymerases I, II, and III subunit RPABC5	5	6	2	UL/b	11.5533	1.82093	Sensitive
Q9BQ24-2	ZFYVE21	Isoform 2 of Zinc finger FYVE domain-containing protein 21	3	6	3	UL/b	7.24582	1.81938	Sensitive
O95857	TSPAN13	Tetraspanin-13	1	1	0	UL/b	8.73602	1.81673	Sensitive
Q5W0B1	RNF219	RING finger protein 219	6	10	8	UL/b	15.6344	1.80995	Sensitive
Q86Y78	LYPD6	Ly6/PLAUR domain-containing protein 6	1	0	0	UL/b	4.54956	1.75075	Sensitive
Q7L266	ASRGL1	Isoaspartyl peptidase/L-asparaginase	1	0	1	UL/b	7.20428	1.74186	Sensitive
O43681	ASNA1	ATPase ASNA1	9	20	19	UL/b	10.7376	1.73673	Sensitive
Q5BLP8-2	C4orf48	Isoform 2 of Neuropeptide-like protein C4orf48	0	1	1	UL/b	7.06981	1.72909	Sensitive
Q6PIW4	FIGNL1	Fidgetin-like protein 1	6	10	5	UL/b	13.3629	1.71492	Sensitive
Q8WZ82	OVCA2	Esterase OVCA2	3	2	6	UL/b	9.62882	1.71032	Sensitive
O43920	NDUFS5	NADH dehydrogenase [ubiquinone] iron-sulfur protein 5	7	6	9	UL/b	6.85573	1.70986	Sensitive
O60636	TSPAN2	Tetraspanin-2	1	0	0	UL/b	4.41409	1.70888	Sensitive
Q15398	DLGAP5	Disks large-associated protein 5	5	1	13	UL/b	5.32773	1.70504	Sensitive
P10276	RARA	Retinoic acid receptor alpha	1	0	0	UL/b	11.5517	1.70146	Sensitive
P35716	SOX11	Transcription factor SOX-11	1	0	0	UL/b	4.23898	1.69468	Sensitive
O43683	BUB1	Mitotic checkpoint serine/threonine-protein kinase BUB1	1	0	1	UL/b	7.7319	1.6879	Sensitive
P18065	IGFBP2	Insulin-like growth factor-binding protein 2	5	2	5	UL/b	4.62088	1.68525	Sensitive
P14174	MIF	Macrophage migration inhibitory factor	15	23	31	UL/b	6.78761	1.66817	Sensitive
Q5TCQ9-4	MAGI3	Isoform 4 of Membrane-associated guanylate kinase, WW and PDZ domain-containing protein 3	3	2	1	UL/b	5.09439	1.66057	Sensitive
Q14781	CBX2	Chromobox protein homolog 2	12	1	0	UL/b	6.21031	1.65675	Sensitive
P60660-2	MYL6	Isoform Smooth muscle of Myosin light polypeptide 6	36	38	58	UL/b	4.80189	1.65502	Sensitive
P21266	GSTM3	Glutathione S-transferase Mu 3	23	11	52	UL/b	15.3467	1.64656	Sensitive
Q9Y3E7-3	CHMP3	Isoform 3 of Charged multivesicular body protein 3	1	2	5	UL/b	5.78773	1.63584	Sensitive
A1L020	MEX3A	RNA-binding protein MEX3A	4	4	0	UL/b	10.7627	1.63255	Sensitive
P49454	CENPF	Centromere protein F	58	61	34	UL/b	5.06916	1.62065	Sensitive
P54707-2	ATP12A	Isoform 2 of Potassium-transporting ATPase alpha chain 2	9	15	17	UL/b	6.3867	1.61224	Sensitive
Q06124	PTPN11	Tyrosine-protein phosphatase non-receptor type 11	17	17	47	UL/b	10.942	1.60964	Sensitive
Q9NSV4	DIAPH3	Protein diaphanous homolog 3	6	11	7	UL/b	5.52702	1.58279	Sensitive
Q9NYP9	MIS18A	Protein Mis18-alpha	1	0	0	UL/b	4.08469	1.57962	Sensitive
P09497	CLTB	Clathrin light chain B	16	17	32	UL/b	11.656	1.57873	Sensitive
Q53HC0	CCDC92	Coiled-coil domain-containing protein 92	2	1	1	UL/b	4.32795	1.55653	Sensitive
Q8N3S3-2	PHTF2	Isoform 2 of Putative homeodomain transcription factor 2	3	3	2	UL/b	4.65314	1.54485	Sensitive
Q9ULW0-2	TPX2	Isoform 2 of Targeting protein for Xklp2	21	26	33	UL/b	4.36845	1.53993	Sensitive
P50749	RASSF2	Ras association domain-containing protein 2	3	0	3	UL/b	5.93893	1.53957	Sensitive
Q12882	DPYD	Dihydropyrimidine dehydrogenase [NADP(+)]	8	11	15	UL/b	5.81461	1.53319	Sensitive
P80404	ABAT	4-aminobutyrate aminotransferase, mitochondrial	4	14	11	UL/b	9.3718	1.52971	Sensitive
Q9P289	STK26	Serine/threonine-protein kinase 26	5	1	6	UL/b	4.50675	1.52185	Sensitive
Q2TBE0	CWF19L2	CWF19-like protein 2	8	7	6	UL/b	4.46373	1.52081	Sensitive
O43166	SIPA1L1	Signal-induced proliferation-associated 1-like protein 1	17	6	5	UL/b	5.05191	1.51167	Sensitive
P51003	PAPOLA	Poly(A) polymerase alpha	13	18	22	UL/b	4.73705	1.50492	Sensitive
Q9BTV7	CABLES2	CDK5 and ABL1 enzyme substrate 2	1	0	0	UL/b	4.98411	1.50264	Sensitive
Q96NW7	LRRC7	Leucine-rich repeat-containing protein 7	0	2	0	UL13-20	12.8475	3.19834	Stringent
Q9Y3P9	RABGAP1	Rab GTPase-activating protein 1	12	23	22	UL13-20	15.2202	3.15145	Stringent
Q96CN4-2	EVI5L	Isoform 2 of EVI5-like protein	0	0	2	UL13-20	23.5135	2.97518	Stringent
Q9UQ13	SHOC2	Leucine-rich repeat protein SHOC-2	2	11	7	UL13-20	8.35685	2.6441	Stringent
Q7Z5N4	SDK1	Protein sidekick-1	2	0	1	UL13-20	6.24078	2.6006	Stringent
Q96Q42	ALS2	Alsin	2	1	0	UL13-20	8.52699	2.25692	Stringent
Q5R372-5	RABGAP1L	Isoform 5 of Rab GTPase-activating protein 1-like	3	3	9	UL13-20	9.52614	2.18725	Stringent
Q5R372-3	RABGAP1L	Isoform 3 of Rab GTPase-activating protein 1-like	3	8	7	UL13-20	9.55802	2.1653	Stringent
Q9UPR0	PLCL2	Inactive phospholipase C-like protein 2	0	0	2	UL13-20	12.9947	2.09171	Stringent
Q96RT1-8	ERBIN	Isoform 8 of Erbin	14	22	11	UL13-20	13.302	1.97802	Sensitive
O95248-4	SBF1	Isoform 4 of Myotubularin-related protein 5	12	8	17	UL13-20	4.10846	1.66183	Sensitive
Q9Y4F1-2	FARP1	Isoform 2 of FERM, RhoGEF and pleckstrin domain-containing protein 1	15	27	15	UL13-20	6.44917	1.65338	Sensitive
Q14160-3	SCRIB	Isoform 3 of Protein scribble homolog	15	17	24	UL13-20	6.44577	1.52521	Sensitive
Q9H0V9-2	LMAN2L	Isoform 2 of VIP36-like protein	0	2	0	US1-11	78.1578	24.6694	Stringent
Q5RHP9	ERICH3	Glutamate-rich protein 3	0	2	0	US1-11	6.70466	18.042	Stringent
P07204	THBD	Thrombomodulin	0	1	0	US1-11	24.3497	9.81946	Stringent
Q7KYR7	BTN2A1	Butyrophilin subfamily 2 member A1	6	2	10	US1-11	88.8216	8.3283	Stringent
HLA-B	HLA-B	HLA class I histocompatibility antigen, B	31	19	20	US1-11	64.5512	7.23912	Stringent
HLA-A	HLA-A	HLA class I histocompatibility antigen, A	42	35	42	US1-11	52.72	6.62406	Stringent
HLA-C	HLA-C	HLA class I histocompatibility antigen, C	28	28	19	US1-11	27.7091	4.42935	Stringent
P42892	ECE1	Endothelin-converting enzyme 1	16	12	9	US1-11	29.1667	5.11225	Stringent
Q92692-2	NECTIN2	Isoform Alpha of Nectin-2	3	7	0	US1-11	12.6725	4.55299	Stringent
P51805	PLXNA3	Plexin-A3	2	2	0	US1-11	22.1327	4.32893	Stringent
P23229	ITGA6	Integrin alpha-6	16	19	12	US1-11	36.7969	4.10987	Stringent
P13612	ITGA4	Integrin alpha-4	1	11	4	US1-11	25.9696	3.78103	Stringent
Q92692	NECTIN2	Nectin-2	6	6	6	US1-11	15.9869	3.73628	Stringent
Q96PV0	SYNGAP1	Ras/Rap GTPase-activating protein SynGAP	1	0	2	US1-11	6.52757	3.27618	Stringent
P61769	B2M	Beta-2-microglobulin	7	7	7	US1-11	11.5248	3.07189	Stringent
Q969P0	IGSF8	Immunoglobulin superfamily member 8	3	4	3	US1-11	26.9048	2.90531	Stringent
Q6UWU4-2	C6orf89	Isoform 2 of Bombesin receptor-activated protein C6orf89	2	3	0	US1-11	12.2033	2.89698	Stringent
Q9H5K3	POMK	Protein O-mannose kinase	1	4	0	US1-11	13.2323	2.69698	Stringent
Q96LT4	SAMD8	Sphingomyelin synthase-related protein 1	1	2	2	US1-11	11.4493	2.57921	Stringent
Q9Y5G0	PCDHGB5	Protocadherin gamma-B5	0	1	0	US1-11	6.72059	2.4731	Stringent
Q6UW68	TMEM205	Transmembrane protein 205	2	4	2	US1-11	11.806	2.43609	Stringent
Q15012	LAPTM4A	Lysosomal-associated transmembrane protein 4A	0	1	0	US1-11	19.2549	2.39531	Stringent
P16422	EPCAM	Epithelial cell adhesion molecule	1	4	1	US1-11	7.75842	2.25311	Stringent
Q96BZ9-3	TBC1D20	Isoform 3 of TBC1 domain family member 20	2	5	11	US1-11	8.16748	2.23049	Stringent
Q86UK5	EVC2	Limbin	0	1	2	US1-11	10.125	2.09444	Stringent
P17301	ITGA2	Integrin alpha-2	18	28	47	US1-11	8.04097	2.05043	Stringent
Q9UHX3	ADGRE2	Adhesion G protein-coupled receptor E2	0	1	0	US1-11	4.2727	4.32762	Sensitive
Q9Y3E0	GOLT1B	Vesicle transport protein GOT1B	0	4	4	US1-11	4.82953	1.95388	Sensitive
Q9H1X3	DNAJC25	DnaJ homolog subfamily C member 25	8	3	4	US1-11	8.23936	1.87342	Sensitive
Q8TEM1	NUP210	Nuclear pore membrane glycoprotein 210	6	5	2	US1-11	4.90253	1.80548	Sensitive
Q06481	APLP2	Amyloid-like protein 2	13	19	8	US1-11	5.40397	1.7983	Sensitive
Q8TED1	GPX8	Probable glutathione peroxidase 8	10	8	11	US1-11	4.46375	1.7945	Sensitive
Q8NBJ4	GOLM1	Golgi membrane protein 1	12	8	10	US1-11	4.00119	1.77918	Sensitive
O43505	B4GAT1	Beta-1,4-glucuronyltransferase 1	1	11	4	US1-11	7.01301	1.7154	Sensitive
O43157	PLXNB1	Plexin-B1	0	1	0	US1-11	6.16723	1.70576	Sensitive
Q8N128-2	FAM177A1	Isoform 2 of Protein FAM177A1	8	8	9	US1-11	6.59302	1.67062	Sensitive
Q8N157	AHI1	Jouberin	1	0	0	US1-11	4.88351	1.66381	Sensitive
P16144	ITGB4	Integrin beta-4	6	13	0	US1-11	4.57549	1.64624	Sensitive
Q96A25	TMEM106A	Transmembrane protein 106A	1	0	0	US1-11	5.92764	1.6342	Sensitive
Q9ULI3	HEG1	Protein HEG homolog 1	6	8	1	US1-11	4.01544	1.62418	Sensitive
Q8WU17	RNF139	E3 ubiquitin-protein ligase RNF139	2	1	0	US1-11	4.27966	1.58781	Sensitive
O43521	BCL2L11	Bcl-2-like protein 11	1	0	2	US1-11	5.75018	1.58712	Sensitive
P26572	MGAT1	Alpha-1,3-mannosyl-glycoprotein 2-beta-N-acetylglucosaminyltransferase	6	9	7	US1-11	5.49853	1.58279	Sensitive
P51690	ARSE	Arylsulfatase E	0	2	4	US1-11	4.71561	1.52867	Sensitive
Q12913	PTPRJ	Receptor-type tyrosine-protein phosphatase eta	1	4	0	US1-11	5.18945	1.51642	Sensitive
Q8TBF5-2	PIGX	Isoform 2 of Phosphatidylinositol-glycan biosynthesis class X protein	1	3	0	US1-11	4.35152	1.50578	Sensitive
Q15040	JOSD1	Josephin-1	0	1	0	US1-11	5.59003	1.50132	Sensitive
Q15392	DHCR24	Delta(24)-sterol reductase	5	14	4	US12-17	7.98217	3.75827	Stringent
P28827-2	PTPRM	Isoform 2 of Receptor-type tyrosine-protein phosphatase mu	3	2	1	US12-17	6.09377	1.84037	Sensitive
P40189	IL6ST	Interleukin-6 receptor subunit beta	4	14	6	US12-17	4.78565	1.72594	Sensitive
O95819-3	MAP4K4	Isoform 3 of Mitogen-activated protein kinase kinase kinase kinase 4	19	14	15	US12-17	5.74158	1.71389	Sensitive
P49356	FNTB	Protein farnesyltransferase subunit beta	0	5	3	US12-17	4.11912	1.65101	Sensitive
P61225	RAP2B	Ras-related protein Rap-2b	3	6	5	US12-17	4.43026	1.63657	Sensitive
Q96DR4	STARD4	StAR-related lipid transfer protein 4	0	5	0	US12-17	4.87301	1.62572	Sensitive
P08319-2	ADH4	Isoform 2 of Alcohol dehydrogenase 4	0	1	0	US12-17	4.42196	1.57504	Sensitive
Q8WV24	PHLDA1	Pleckstrin homology-like domain family A member 1	0	2	0	US12-17	4.47521	1.56114	Sensitive
Q8N4C8	MINK1	Misshapen-like kinase 1	14	7	18	US12-17	4.9197	1.55957	Sensitive
Q7RTN6	STRADA	STE20-related kinase adapter protein alpha	0	1	0	US12-17	4.33322	1.55145	Sensitive
Q99418	CYTH2	Cytohesin-2	2	2	0	US12-17	6.57911	1.5114	Sensitive
Q9UHQ9	CYB5R1	NADH-cytochrome b5 reductase 1	4	12	12	US18-22	8.64432	10.1512	Stringent
Q68D85	NCR3LG1	Natural cytotoxicity triggering receptor 3 ligand 1	0	2	0	US18-22	33.4345	7.48374	Stringent
Q9UIQ6	LNPEP	Leucyl-cystinyl aminopeptidase	6	14	10	US18-22	19.0813	6.51828	Stringent
P78310	CXADR	Coxsackievirus and adenovirus receptor	0	5	1	US18-22	20.0394	6.292	Stringent
P55899	FCGRT	IgG receptor FcRn large subunit p51	2	3	3	US18-22	22.2011	6.10605	Stringent
O43189	PHF1	PHD finger protein 1	1	2	5	US18-22	39.5327	5.54679	Stringent
Q04771	ACVR1	Activin receptor type-1	0	6	1	US18-22	16.4814	5.44188	Stringent
Q96RD7	PANX1	Pannexin-1	1	2	1	US18-22	7.74639	4.85876	Stringent
O00592	PODXL	Podocalyxin	1	4	2	US18-22	21.1785	4.67879	Stringent
Q8TBP5	FAM174A	Membrane protein FAM174A	0	1	0	US18-22	7.10405	4.6703	Stringent
Q9NP84	TNFRSF12A	Tumor necrosis factor receptor superfamily member 12A	1	2	5	US18-22	22.9369	4.63083	Stringent
P14209	CD99	CD99 antigen	14	11	22	US18-22	17.6455	4.35462	Stringent
O95183	VAMP5	Vesicle-associated membrane protein 5	2	0	0	US18-22	9.16349	4.32072	Stringent
P13726	F3	Tissue factor	1	7	1	US18-22	13.6403	3.99519	Stringent
Q13740-2	ALCAM	Isoform 2 of CD166 antigen	16	14	21	US18-22	9.0208	3.87582	Stringent
Q9BX67	JAM3	Junctional adhesion molecule C	1	2	4	US18-22	10.4312	3.80068	Stringent
Q29983	MICA	MHC class I polypeptide-related sequence A	1	1	1	US18-22	12.8769	3.26534	Stringent
P29317	EPHA2	Ephrin type-A receptor 2	19	34	16	US18-22	12.5625	2.96847	Stringent
P98155	VLDLR	Very low-density lipoprotein receptor	11	20	18	US18-22	21.9573	2.67778	Stringent
O95136	S1PR2	Sphingosine 1-phosphate receptor 2	0	1	0	US18-22	8.44829	2.52539	Stringent
P18827	SDC1	Syndecan-1	3	2	2	US18-22	6.09674	2.41709	Stringent
P22223	CDH3	Cadherin-3	2	0	0	US18-22	11.0837	2.41268	Stringent
P15260	IFNGR1	Interferon gamma receptor 1	4	6	4	US18-22	9.59198	2.27634	Stringent
Q6IA17-2	SIGIRR	Isoform 2 of Single Ig IL-1-related receptor	0	1	1	US18-22	6.15085	2.2567	Stringent
Q8N114	SHISA5	Protein shisa-5	0	3	0	US18-22	7.33857	2.10633	Stringent
Q6ICB4	FAM109B	Sesquipedalian-2	1	0	3	US18-22	8.10571	2.09125	Stringent
Q9NRB3	CHST12	Carbohydrate sulfotransferase 12	0	3	0	US18-22	12.0039	2.03101	Stringent
Q8TCZ2	CD99L2	CD99 antigen-like protein 2	1	2	2	US18-22	5.65782	3.04777	Sensitive
Q9UBN6	TNFRSF10D	Tumor necrosis factor receptor superfamily member 10D	2	5	17	US18-22	4.59262	2.27068	Sensitive
O00220	TNFRSF10A	Tumor necrosis factor receptor superfamily member 10A	3	6	5	US18-22	5.70118	2.22836	Sensitive
Q5TF39	MFSD4B	Sodium-dependent glucose transporter 1	2	2	2	US18-22	5.06999	2.21758	Sensitive
P04114	APOB	Apolipoprotein B-100	6	8	2	US18-22	4.71368	2.1341	Sensitive
P98172	EFNB1	Ephrin-B1	1	0	3	US18-22	5.72742	2.04935	Sensitive
O95297	MPZL1	Myelin protein zero-like protein 1	2	2	6	US18-22	6.03095	1.9793	Sensitive
Q16543	CDC37	Hsp90 co-chaperone Cdc37	33	14	64	US18-22	14.5667	1.96094	Sensitive
Q6UXD5	SEZ6L2	Seizure 6-like protein 2	1	0	2	US18-22	8.65611	1.94042	Sensitive
P50281	MMP14	Matrix metalloproteinase-14	12	15	15	US18-22	4.57234	1.89812	Sensitive
Q14849-3	STARD3	Isoform 3 of StAR-related lipid transfer protein 3	2	3	1	US18-22	7.17304	1.81111	Sensitive
Q07954	LRP1	Prolow-density lipoprotein receptor-related protein 1	106	121	159	US18-22	6.02009	1.80265	Sensitive
Q9UBV7	B4GALT7	Beta-1,4-galactosyltransferase 7	2	3	0	US18-22	5.17448	1.77502	Sensitive
Q5ZPR3	CD276	CD276 antigen	6	6	4	US18-22	5.3869	1.71968	Sensitive
P30559	OXTR	Oxytocin receptor	2	0	1	US18-22	5.95722	1.68447	Sensitive
Q96L58	B3GALT6	Beta-1,3-galactosyltransferase 6	1	8	0	US18-22	4.42008	1.68049	Sensitive
Q969Z4	RELT	Tumor necrosis factor receptor superfamily member 19L	0	1	0	US18-22	5.47212	1.67384	Sensitive
P78552	IL13RA1	Interleukin-13 receptor subunit alpha-1	1	2	0	US18-22	4.52031	1.64429	Sensitive
P02649	APOE	Apolipoprotein E	14	9	36	US18-22	4.65296	1.59616	Sensitive
Q9UPQ0	LIMCH1	LIM and calponin homology domains-containing protein 1	19	22	21	US18-22	4.62687	1.58188	Sensitive
Q96K49	TMEM87B	Transmembrane protein 87B	4	10	6	US18-22	4.15622	1.58118	Sensitive
Q6AZY7	SCARA3	Scavenger receptor class A member 3	2	1	0	US18-22	5.85106	1.57548	Sensitive
Q96PD2-2	DCBLD2	Isoform 2 of Discoidin, CUB and LCCL domain-containing protein 2	1	0	1	US18-22	7.42459	1.56771	Sensitive
Q8WV74	NUDT8	Nucleoside diphosphate-linked moiety X motif 8	2	3	0	US18-22	4.2673	1.5607	Sensitive
Q9Y673	ALG5	Dolichyl-phosphate beta-glucosyltransferase	15	12	14	US18-22	4.48826	1.55366	Sensitive
Q9Y2B5-2	VPS9D1	Isoform 2 of VPS9 domain-containing protein 1	0	1	0	US18-22	4.83016	1.54166	Sensitive
P00533	EGFR	Epidermal growth factor receptor	16	20	19	US18-22	4.78766	1.53894	Sensitive
P19438	TNFRSF1A	Tumor necrosis factor receptor superfamily member 1A	6	10	2	US18-22	4.72485	1.52875	Sensitive
P51788	CLCN2	Chloride channel protein 2	1	3	0	US18-22	4.31311	1.52696	Sensitive
Q8NCX0	CCDC150	Coiled-coil domain-containing protein 150	1	0	1	US27-28	8.44969	4.11385	Stringent
Q14188	TFDP2	Transcription factor Dp-2	0	1	0	US27-28	6.20212	3.73187	Stringent
P29992	GNA11	Guanine nucleotide-binding protein subunit alpha-11	3	10	8	US27-28	6.49449	2.37214	Stringent
Q14573	ITPR3	Inositol 1,4,5-trisphosphate receptor type 3	23	58	34	US27-28	4.32872	1.86946	Sensitive
A8MVW0	FAM171A2	Protein FAM171A2	2	1	0	US27-28	6.68215	1.84986	Sensitive
Q8N370-3	SLC43A2	Isoform 3 of Large neutral amino acids transporter small subunit 4	4	2	0	US27-28	7.45562	1.75454	Sensitive
Q14643	ITPR1	Inositol 1,4,5-trisphosphate receptor type 1	18	22	25	US27-28	4.36485	1.64489	Sensitive
Q9BX69	CARD6	Caspase recruitment domain-containing protein 6	1	0	1	US29-34A	7.64697	11.3311	Stringent
Q9Y485	DMXL1	DmX-like protein 1	1	2	1	US29-34A	39.5536	5.85915	Stringent
Q96NM4-2	TOX2	Isoform 2 of TOX high mobility group box family member 2	1	0	2	US29-34A	10.2325	2.38511	Stringent
Q9UII4	HERC5	E3 ISG15--protein ligase HERC5	7	14	20	US29-34A	11.2893	1.99529	Stringent
O75051	PLXNA2	Plexin-A2	8	22	5	US29-34A	14.3734	1.77264	Sensitive
O15031	PLXNB2	Plexin-B2	21	38	34	US29-34A	6.68284	1.75643	Sensitive
Q3KNV8-2	PCGF3	Isoform 2 of Polycomb group RING finger protein 3	0	1	0	US29-34A	6.05449	1.74121	Sensitive
Q9UIW2	PLXNA1	Plexin-A1	10	11	1	US29-34A	7.75795	1.65562	Sensitive
Q8N488	RYBP	RING1 and YY1-binding protein	9	7	12	US29-34A	7.83317	1.63154	Sensitive
Q9Y4E6	WDR7	WD repeat-containing protein 7	2	4	5	US29-34A	8.10901	1.57007	Sensitive
O75319	DUSP11	RNA/RNP complex-1-interacting phosphatase	2	5	2	US29-34A	8.1118	1.55105	Sensitive
