## Supplementary material for "Human cytomegalovirus protein RL1 degrades the antiviral factor SLFN11 via recruitment of the CRL4 E3 ubiquitin ligase complex": Dataset S5

### Sheet: Table S5A
Details of viral block deletion recombinants used in this study and AD169 varUK/BK000394.
RCMV Serial Number	Deletion / modification	Deletion background	Deletion details	Genes deleted compared to wt
RCMV1111	Merlin, parental BAC (wt1)	wt1	HCMV strain Merlin, parental BAC
RCMV1278	DUL16/DUL18, UL32-GFP (wt2)	wt2	CATGCTGACGTAGGTACCGACTGGGGTCAAAAGCCTGGGTACTTATGGGGAGCGCGCACAAAGGACCGTCAGGCGCCGGC/atggagcgtcgccgaggtacggtaccgctgggatgggtgttttttgttctttgcttatctgcctcttccccgtgtgctgttgatctgggtagcaagt.... ctaacatcttgcaagacggactgaaaatgcgaaccgtccctgtgactaaactgtacaccagccgcatggtcactaatcttaccgtgggccgctatgactgtttacgctgcgagaacggtacgatgaa/AATAATCGAGCGCCTCTACGTCCGATTGGGCTCGCTATATCCGAGACCGCCCGGATCCGGGCTCGCCAAACACCCCTCCGTAAGCGCC…
RCMV1332	DRL1-6	wt2	CACAGACGGCACGCACACGCAGCTCGCCTATTTAACCTCCACCCACTACAACACACACATGCCGCACAATC/atgccagccacagacacaaacagcacccacaccacgccgcttcacccag…cccagtcgtcgcttttagctcattacgagtattatccgcatccacatatatcaacgtcat\AGCTAGGCACGCTATAAGTACCCCCCCCCCACAATGGAATGTTGCCAAACCGGTTCTTTCCCGTTATAGCCA	RL1, RL5A, RL6, RNA2.7
RCMV1333	DRL10-UL1	wt2	ATGTCATGGGCGGGCTGAAGACCGTGCGGGAAGGATTGACGTGTGCGGTGCTTGTGGAACACGGTGTTTTAAT/atgtatccgcgtgtaatgcacgcggtgtgctttttagcactcggtt…..ttaacgttacaacaaccctgaagcacagactacgaactagaaacaacgtcaaccacacaatgtga/TCACAAAGTACCAACGCTAATTTATTTAGGGTACATTTGTACTACTTTGTGTAGTTCTCAAAAACTG	RL10, RL11, RL12, RL13, UL1
RCMV2209	DRL11-UL11	wt1	ATAGTCCTGCTGGTGGTCTTCTTCGTAATTTACGCGCGCGAGGAGGAGAAAAACAACACGGGCACCGAGGTAGATCAATGTCTGGCCTATCGGAGCCTGACACGCAAAAAGCTGGAACAACACGCGGCTAAAAAGCAGAACATCTACGAACGGATTCCATACCGGCCCTCCAGACAGAACGACAACTCCCCGTTGATCGAACCGACGGGCACAGACGACGAAGAGGACGAGGACGACGACGTCTGATAAGGAAGGCGAGAACGTCTTTTGCACC/atgcagacctacagcacccccctcacgcttatcatagtcacgtcgctgtttttgttcacaactcagggaagtt…..ctctggcagcatgacaagcacggcatcgtgctcatcccccaaaccgat…	RL11, RL12, RL13, UL1, UL2, UL4, UL5, UL6, UL7, UL8, UL9, UL10, UL11
RCMV1293	DUL2-11	wt2	TATGATAACGTAATTCAAATAAAGTACAGGTTCCTAGTGACATGTTATCATAAAACATAGATTTTTCTACGTGTTT/ttacaaaagagcgtctcgaagcagcttgagccacactgcggtccaaatgacaagca….aaaagcccactacgactacgagaacgacaactaccacaacacaaagaacaaccaccacgagaacaac/CACCACCGCCAAGAAGACGACGATAAGCACTACCCATCATAAACACCCCAGTCCCAAAAAATCCACCACCCCTAACAG	UL2, UL4, UL5, UL6, UL7, UL8, UL9, UL10, UL11
RCMV1294	DUL13-20	wt2	CTTTGACGTATTTGAAGCCAGGCGCGCTCTCGATACCGAAAGGATCCAAGGGGGCTTTCCAAAGCCGACGTCCCTGATTCCCTTCATAAAGCTGTTGACCGGCCCTAGAAAGACCAAGAGC/atgctgtgggcccactgcggtcgcttcttgcgttatcatctgctcccgctgctactgtgtagactgccattctta….gccgtctcctccgccatcgcctgggcccatgcacatggtggtctgcatgccagcatga/CGAACTTTGGACTCTGAGCCCCAAGCGGTACGAACTACATATTTTCCATAAATCTACACTGAACTTG	UL13, UL14, UL15A, UL16, UL17, UL18, UL19, UL20
RCMV1528	DUS1-11	wt2	GCCACAGGCCACGGCCGCCAGCACCTCCGCGGCCGAAAAAATGTCAAACACACGCCCCTCACCACGTTCATCATTGAAAGTCTCTCCAGTCCCTATGTTG/tcaggacgtgctgtcgttcttcgcttgctgcgaagcccgttcttccgagtcgtgtcgctgcgtccag….. gataattcaggcatactacccgcgaccggggcccagagggctagaataagcattacaagattcat/TCTGTCTTACAAGGGAAGGCTGTTCCCCTGTCTAGACTCAAAAGCTGTAAGGCTATCTTATAGCATGTAGTCTTGCACGTCACGGG	US1, US2, US3, US6, US7, US8, US9, US10, US11
RCMV1297	DUS12-17	wt2	AGAAACATAATGACTTGGTCCATATATAGCAGCATAGCGGTGCGCAGCAGGTCGCCGTCCGTGTAGCAATTTGACGGTGAGCGATAAAGCACCGTTAATGTGTCG/cggataagcacgatcttgaggccgtagatgaagctcacagtcagtgctaaaatgatgcgttggtatggttcccaggactgcacggcgatgaag…taaaaagcgacgtacgtcgttcgtcgagacggaggaaatcataatgactccgcgcgagggtcgcgggggtgggggcgcccaggccgtcccggtggcctctgagttcggagacat/GACGGCGGTGGCTATCAAAAGGCGCGTATGAGAACCGTTTATAGAGTGTAATATAATCACCGTCATTCCCACAC	US12, US13, US14, US15, US16, US17
RCMV1318	DUS18-22	wt2	ATGGCGACGCTCATGTTTAGGAGACTCATGACGATGGTGTACAACACGACGCTGACACAGACGCTGTTTTTAGACAACGTTCCACGCTGGTAGATGAGATCCAGGGTCTCG/taaataagcacggccgaagcggcggtcaccaccaggacgtagagtccgctgtagatcttgctgacccaca….gcagcgctcgtcgcgctgtcggagataggtgccccaggcttcggcggcggctttggtgagtagggacat/GCCGGCAAAGCCGTCTCGACAGCGAGTCGGATAAAGCGCGCTGCGCGAAAGCTTAATATAGGAGCAGCGTCAGACGAATCGCGGCTGGTGGCCCAGGGGGTG	US18, US19, US20, US21, US22
RCMV1299	DUS27-28	wt2	GACGGTGAAACTGTATGTGAGGAACCTGGGTGCTTAGACAACTAACGTGTAATGCTTTTTACAGGACCGTTCAACAGGTGATACTACCTGCAAGGTA/atgactacatctactacaactaccactaatatcatgctacaggtgagcaacgtaacgaatcacaccttgaatagcaccg…..cacagcatgagcttttcgcgtcggggctcgccgagtcgaagagagacatcttccgacacgctgtccgacgaggtgtgtcgcgtctcacaaattataccgtaa/TAAAAAAGCGCTACCTCGGCCTTTTCATACAAACCCCGTGTCCGCCCCTCTTTTCCCCGTGCCCGATAT	US27, US28
RCMV1300	DUS29-34A	wt2	CATTTCCGTGCGATTAGCGAACCGGAAAAGTTTATGGGGAAAAAGACGTAGGAAAGGATCATGTAGAAAAAC/atgcggtgtttccgatggtggctctacagtgggtggtggtggctcacgtttggatgtgctcggaccgtgacggtgggtttcgtcgcgcccacggtc….aaacaagagcgtgatgcgcaccttcggcggtatgaagaacgattgcagaaaaaccgtgcacggcgtcggcagagttttccgtga/CTTGGGGCGGTGGGTCCGAGCTGCGGTATGGGTCACGGCGGCGTGCGTCTTATTGACAAAGATGCCGATGTGTGAC	US29, US30, US31, US32, US34, US34A
AD169	DUL/b’	N/A	N/A	UL131A, UL132, UL148, UL147A, UL147, UL146, UL145, UL144, UL142, UL141, UL140, UL138, UL138, UL136, UL135, UL133, UL148A, UL148B, UL148C, UL148D, UL150
RCMV288	GFP replaces 1 copy of b2.7	N/A	N/A	UL131A, UL132, UL148, UL147A, UL147, UL146, UL145, UL144, UL142, UL141, UL140, UL138, UL138, UL136, UL135, UL133, UL148A, UL148B, UL148C, UL148D, UL150
Recombinants (RCMVs) were generated by recombineering the Merlin bacterial artificial chromosome BAC1111/KM192298 (RL13-, UL128-) (wt1), or (Stanton et al., 2010).
Deleted regions are shown in lowercase between slashes.

### Sheet: Table S5B
Details of TMT labelling for each experiment.
Experiment	Block gene deletion	PFA
TMT label
126	wt1	Mock
127N	wt2	24h
127C	AD169	24h_PFA
128N	US27-28	48h
128C	UL13-20	48h_PFA
129N	US12-17	72h
129C	RL1-6	72h_PFA
130N	RL1-6	96h
130C	US1-11	96h_PFA
131N	US18-22

### Sheet: Table S5C
Oligonucleotides for gene knock-down, overexpression or mutagenesis
shRNA knock-down
Name	Oligonucleotides for contructs		shRNA target sequence
Control shRNA 1	gatccGTTATAGGCTCGCAAAAGGTTCAAGAGACCTTTTGCGAGCCTATAACTTTTTTg	aattcAAAAAAGTTATAGGCTCGCAAAAGGTCTCTTGAACCTTTTGCGAGCCTATAACg	GTTATAGGCTCGCAAAAGG
Control shRNA 2	gatccGGCATATAACTATTTAGGTATTTCAAGAGAATACCTAAATAGTTATATGCCTTTTTTg	aattcAAAAAAGGCATATAACTATTTAGGTATTCTCTTGAAATACCTAAATAGTTATATGCCg	GGCATATAACTATTTAGGTAT
SLFN11 shRNA 1	gatccCAGTCTTTGAGAGAGCTTATTTTCAAGAGAAATAAGCTCTCTCAAAGACTGTTTTTTg	aattcAAAAAACAGTCTTTGAGAGAGCTTATTTCTCTTGAAAATAAGCTCTCTCAAAGACTg	CAGTCTTTGAGAGAGCTTATT
SLFN11 shRNA 2	gatccCAGAGGACTAGAGGAGTTAATTTCAAGAGAATTAACTCCTCTAGTCCTCTGTTTTTTg	aattcAAAAAACAGAGGACTAGAGGAGTTAATTCTCTTGAAATTAACTCCTCTAGTCCTCTGg	CAGAGGACTAGAGGAGTTAAT
SLFN11 shRNA 3	gatccCCGATAACCTTCACACTCAAATTCAAGAGATTTGAGTGTGAAGGTTATCGGTTTTTTg	aattcAAAAAACCGATAACCTTCACACTCAAATCTCTTGAATTTGAGTGTGAAGGTTATCGGg	CCGATAACCTTCACACTCAAA
SLFN11 shRNA 4	gatccCCAGAATACGTCCCTGCATTTTTCAAGAGAAAATGCAGGGACGTATTCTGGTTTTTTg	aattcAAAAAACCAGAATACGTCCCTGCATTTTCTCTTGAAAAATGCAGGGACGTATTCTGGg	CCAGAATACGTCCCTGCATTT
Overexpression
Name	Oligonucleotides for contructs
Control plasmid	ggggacaagtttgtacaaaaaagcaggctCCCAGGCGAGAACGTGTGCGTGGACAAGCGAGCAGCATACGAACCCAGCTTTCTTGTACAAAGTGGTCCCC	ggggaccactttgtacaagaaagctgggtTCGTATGCTGCTCGCTTGTCCACGCACACGTTCTCGCCTGGGAGCCTGCTTTTTTGTACAAACTTGTCCCC
RL1-V5	ggggacaagtttgtacaaaaaagcaggctATGCCAGCCACAGACACAAACAG	ggggaccactttgtacaagaaagctgggtTTATTACGTAGAATCAAGACCTAGGAGCGGGTTAGGGATTGGCTTACCAGCGCTCCAGGGACGTTTATCCTTGGG
SLFN11-HA	ggggacaagtttgtacaaaaaagcaggctATGGAGGCAAATCAGTGCCC	ggggaccactttgtacaagaaagctgggt TTAAGCGTAATCTGGAACATCGTATGGGTAAGCGCTATGGCCACCCCACGG
SLFN11 (untagged)	ggggacaagtttgtacaaaaaagcaggctATGGAGGCAAATCAGTGCCC	ggggaccactttgtacaagaaagctgggtCTAATGGCCACCCCACGG
Mutagenesis
Name	Oligonucleotides for contructs
RL1 P149A	CATGGGCCGCCAAGCTGTCGTCACCTTAC	GTAAGGTGACGACAGCTTGGCGGCCCATG
RL1 T152A	GCCAACCTGTCGTCGCCTTACTGTTGGCG	CGCCAACAGTAAGGCGACGACAGGTTGGC
RL1 LL153AA	CAACCTGTCGTCACCGCAGCGTTGGCGCGCCAACGC	GCGTTGGCGCGCCAACGCTGCGGTGACGACAGGTTG
RL1 R157A	CACCTTACTGTTGGCGCGCCAACGCGACGGCC	GGCCGTCGCGTTGGCGCGCCAACAGTAAGGTG
RL1 R159A	CTGTTGGCGCGCCAACGCGACGGCCTCGCTG	CAGCGAGGCCGTCGCGTTGGCGCGCCAACAG
