## Supplementary material for "Human cytomegalovirus protein RL1 degrades the antiviral factor SLFN11 via recruitment of the CRL4 E3 ubiquitin ligase complex": Dataset S1

### Sheet: Table S1A
Uniprot	Gene Symbol	Description	Peptides	PFA Screen fold change (HCMV 96h/mock)	PFA Screen (HCMV 96h/mock) p-value	PFA Screen fold change (HCMV 96h+PFA/HCMV 96h)	PFA Screen (HCMV 96h+PFA/HCMV 96h) p-value
Q9H0V9-2	LMAN2L	Isoform 2 of VIP36-like protein	4	0.0195999	2.98881e-09	2.80785	0.0149795
Q9H6B4	CLMP	CXADR-like membrane protein	2	0.0201341	2.98881e-09	3.42143	0.00336019
P15502-9	ELN	Isoform 9 of Elastin	1	0.0202702	2.98881e-09	3.44897	0.0031274
Q8WV24	PHLDA1	Pleckstrin homology-like domain family A member 1	2	0.0239913	2.98881e-09	2.97895	0.00981381
P18827	SDC1	Syndecan-1	2	0.0270277	1.02648e-07	3.24211	0.00518759
Q14439	GPR176	Probable G-protein coupled receptor 176	3	0.0307169	1.02648e-07	10.3366	9.05089e-09
P23497-4	SP100	Isoform Sp100-C of Nuclear autoantigen Sp-100	7	0.035766	1.01348e-06	30.0513	2.62971e-17
O14944	EREG	Proepiregulin	1	0.0365451	1.01348e-06	3.87131	0.00116541
Q99541	PLIN2	Perilipin-2	11	0.0399985	1.01348e-06	4.23794	0.0005023
Q9BQ51	PDCD1LG2	Programmed cell death 1 ligand 2	2	0.0425318	1.01348e-06	2.25351	0.0618452
Q13740-2	ALCAM	Isoform 2 of CD166 antigen	17	0.0442019	1.01348e-06	2.08455	0.0954108
P02452	COL1A1	Collagen alpha-1(I) chain	70	0.0458352	5.28451e-06	2.57169	0.0274031
P08123	COL1A2	Collagen alpha-2(I) chain	60	0.0479174	5.28451e-06	2.47708	0.0344272
P41134	ID1	DNA-binding protein inhibitor ID-1	1	0.0531411	5.28451e-06	3.69764	0.00173075
Q86TC9	MYPN	Myopalladin	1	0.0547875	5.28451e-06	2.16131	0.077809
Q96RD7	PANX1	Pannexin-1	2	0.056366	1.87934e-05	3.04108	0.00846246
Q9Y5F6	PCDHGC5	Protocadherin gamma-C5	1	0.060105	1.87934e-05	2.96903	0.0100597
Q9UHI8	ADAMTS1	A disintegrin and metalloproteinase with thrombospondin motifs 1	10	0.0602982	1.87934e-05	2.4446	0.0381108
Q6ZW31	SYDE1	Rho GTPase-activating protein SYDE1	2	0.0609051	1.87934e-05	2.66497	0.0218307
P28562	DUSP1	Dual specificity protein phosphatase 1	1	0.0676126	5.1931e-05	2.44063	0.0381108
P08254	MMP3	Stromelysin-1	1	0.0685677	5.1931e-05	2.22582	0.0650831
Q93083	MT1L	Metallothionein-1L	2	0.0695184	5.1931e-05	2.07891	0.0954108
Q8IX01	SUGP2	SURP and G-patch domain-containing protein 2	3	0.0716474	5.1931e-05	5.53688	3.18331e-05
P14316	IRF2	Interferon regulatory factor 2	1	0.0717777	5.1931e-05	8.56562	1.36476e-07
P02461	COL3A1	Collagen alpha-1(III) chain	21	0.0724647	5.1931e-05	3.52152	0.00264678
Q9UKI2	CDC42EP3	Cdc42 effector protein 3	3	0.0764129	0.000120163	2.63987	0.02296
Q6EMK4	VASN	Vasorin	10	0.0779419	0.000120163	3.9405	0.000991868
Q6UX15	LAYN	Layilin	1	0.0808569	0.000120163	3.58736	0.0022421
Q9UEY8	ADD3	Gamma-adducin	9	0.0881946	0.000243954	2.39035	0.0432815
P28300	LOX	Protein-lysine 6-oxidase	8	0.0897949	0.000243954	2.65281	0.0223881
O95235	KIF20A	Kinesin-like protein KIF20A	1	0.0933548	0.000243954	3.5438	0.00252399
P09619	PDGFRB	Platelet-derived growth factor receptor beta	25	0.0967947	0.000448184	5.02404	9.26151e-05
P04626	ERBB2	Receptor tyrosine-protein kinase erbB-2	1	0.0969043	0.000448184	4.2206	0.000525329
P49716	CEBPD	CCAAT/enhancer-binding protein delta	1	0.0972908	0.000448184	2.08984	0.0930111
Q9Y5G2	PCDHGB2	Protocadherin gamma-B2	1	0.100644	0.000448184	2.60527	0.0247667
P38936	CDKN1A	Cyclin-dependent kinase inhibitor 1	4	0.102944	0.000448184	11.3847	2.07973e-09
P48060	GLIPR1	Glioma pathogenesis-related protein 1	4	0.103892	0.000448184	3.2787	0.00470794
P04156	PRNP	Major prion protein	7	0.105517	0.00076126	3.5084	0.00271048
P78524	ST5	Suppression of tumorigenicity 5 protein	3	0.106513	0.00076126	2.16411	0.077809
Q9P1T7-1	MDFIC	Isoform 1 of MyoD family inhibitor domain-containing protein	3	0.107024	0.00076126	2.40188	0.0421935
Q9HCU0	CD248	Endosialin	9	0.114166	0.00076126	4.80101	0.000147555
Q5VYX0	RNLS	Renalase	1	0.117226	0.00121407	2.96904	0.0100597
P22692	IGFBP4	Insulin-like growth factor-binding protein 4	7	0.125055	0.0018389	3.0659	0.00786004
Q08397	LOXL1	Lysyl oxidase homolog 1	4	0.127116	0.0018389	2.39632	0.0421935
Q8NBJ9-2	SIDT2	Isoform 2 of SID1 transmembrane family member 2	1	0.128703	0.0018389	2.36999	0.0455432
Q99985	SEMA3C	Semaphorin-3C	4	0.129556	0.0018389	4.37984	0.00036779
Q99811	PRRX2	Paired mesoderm homeobox protein 2	1	0.130457	0.0018389	4.16852	0.000587822
Q4L180	FILIP1L	Filamin A-interacting protein 1-like	11	0.133731	0.0018389	2.36203	0.0467184
Q9Y3I1	FBXO7	F-box only protein 7	3	0.135931	0.00266848	4.65262	0.000203709
Q99650	OSMR	Oncostatin-M-specific receptor subunit beta	4	0.136135	0.00266848	2.838	0.0138978
Q13018	PLA2R1	Secretory phospholipase A2 receptor	6	0.137395	0.00266848	2.27777	0.0572885
Q04721	NOTCH2	Neurogenic locus notch homolog protein 2	15	0.138024	0.00266848	2.13309	0.0839958
Q9Y4L5	RNF115	E3 ubiquitin-protein ligase RNF115	1	0.139118	0.00266848	3.33612	0.00407255
Q7Z6I8	C5orf24	UPF0461 protein C5orf24	3	0.14025	0.00266848	3.9164	0.00103853
Q9NYI0	PSD3	PH and SEC7 domain-containing protein 3	8	0.141108	0.00266848	2.39658	0.0421935
Q8TCZ2	CD99L2	CD99 antigen-like protein 2	2	0.141372	0.00266848	3.59868	0.00218975
Q8N474	SFRP1	Secreted frizzled-related protein 1	4	0.142729	0.00266848	3.75441	0.00153981
O94854	KIAA0754	Uncharacterized protein KIAA0754	2	0.145428	0.00373501	2.81694	0.0146097
Q7LGC8	CHST3	Carbohydrate sulfotransferase 3	5	0.150086	0.00373501	4.59493	0.000232021
Q9P266	KIAA1462	Junctional protein associated with coronary artery disease	13	0.152514	0.00373501	2.46683	0.0353129
Q8WUJ3	CEMIP	Cell migration-inducing and hyaluronan-binding protein	16	0.154363	0.00373501	2.2476	0.0618452
O94886	TMEM63A	CSC1-like protein 1	1	0.157439	0.00506951	6.64613	3.75363e-06
P00749	PLAU	Urokinase-type plasminogen activator	7	0.158495	0.00506951	4.35307	0.000393072
P43234	CTSO	Cathepsin O	1	0.15897	0.00506951	4.01784	0.0008259
Q86VZ4	LRP11	Low-density lipoprotein receptor-related protein 11	1	0.159659	0.00506951	2.28279	0.0572885
P86452	ZBED6	Zinc finger BED domain-containing protein 6	1	0.161457	0.00506951	2.89839	0.011968
Q6AZY7	SCARA3	Scavenger receptor class A member 3	3	0.163451	0.00506951	4.88597	0.000121831
Q9Y2E4	DIP2C	Disco-interacting protein 2 homolog C	4	0.165331	0.00670116	3.77169	0.00146967
Q9C0H2-4	TTYH3	Isoform 4 of Protein tweety homolog 3	4	0.167541	0.00670116	4.24776	0.00049118
Q9UNQ2	DIMT1	Probable dimethyladenosine transferase	19	0.168406	0.00670116	3.21839	0.00544603
Q7RTV5	AAED1	Thioredoxin-like protein AAED1	1	0.168667	0.00670116	2.74577	0.0174087
O60669	SLC16A7	Monocarboxylate transporter 2	2	0.16903	0.00670116	2.56201	0.0281056
Q155Q3	DIXDC1	Dixin	4	0.170033	0.00670116	3.87821	0.0011388
O43157	PLXNB1	Plexin-B1	1	0.170633	0.00670116	3.52319	0.00264678
P37173-2	TGFBR2	Isoform 2 of TGF-beta receptor type-2	8	0.171071	0.00670116	2.33525	0.0491612
P10644	PRKAR1A	cAMP-dependent protein kinase type I-alpha regulatory subunit	23	0.176576	0.00865687	2.37672	0.0443978
Q9HB58-6	SP110	Isoform 6 of Sp110 nuclear body protein	2	0.176822	0.00865687	2.26563	0.0587687
P17612	PRKACA	cAMP-dependent protein kinase catalytic subunit alpha	3	0.1775	0.00865687	5.85329	1.71983e-05
Q4V9L6	TMEM119	Transmembrane protein 119	6	0.179161	0.00865687	3.24401	0.00518759
Q12841	FSTL1	Follistatin-related protein 1	22	0.180573	0.00865687	2.37934	0.0443978
O75578	ITGA10	Integrin alpha-10	1	0.181166	0.00865687	3.21745	0.00544603
P22466	GAL	Galanin peptides	1	0.183225	0.00865687	2.9349	0.0111084
Q9HC57	WFDC1	WAP four-disulfide core domain protein 1	2	0.187546	0.0109609	13.981	7.26966e-11
Q9H1X3-3	DNAJC25	Isoform 3 of DnaJ homolog subfamily C member 25	2	0.188329	0.0109609	6.82021	2.7481e-06
Q9HCL0	PCDH18	Protocadherin-18	1	0.188594	0.0109609	2.95155	0.0105707
Q8TED9	AFAP1L1	Actin filament-associated protein 1-like 1	1	0.194149	0.0109609	2.36344	0.0467184
P29279	CTGF	Connective tissue growth factor	19	0.194777	0.0109609	2.2119	0.0684905
Q14332	FZD2	Frizzled-2	1	0.200045	0.0136348	2.23871	0.0634435
O15266	SHOX	Short stature homeobox protein	1	0.209401	0.016697	2.12834	0.0839958
P23458	JAK1	Tyrosine-protein kinase JAK1	19	0.216401	0.0201631	2.14846	0.0798192
Q9NS93	TM7SF3	Transmembrane 7 superfamily member 3	1	0.217852	0.0201631	3.40892	0.0034417
O75676	RPS6KA4	Ribosomal protein S6 kinase alpha-4	6	0.220234	0.0201631	2.56261	0.0281056
Q8NC54	KCT2	Keratinocyte-associated transmembrane protein 2	2	0.220444	0.0201631	2.39327	0.0432815
Q63HR2-4	TNS2	Isoform 4 of Tensin-2	6	0.221243	0.0201631	3.47196	0.00298152
Q9GZX9	TWSG1	Twisted gastrulation protein homolog 1	9	0.221311	0.0201631	3.49511	0.00277576
P31431	SDC4	Syndecan-4	3	0.221832	0.0201631	2.17095	0.0758493
P20908	COL5A1	Collagen alpha-1(V) chain	31	0.222762	0.0201631	2.76178	0.0169774
P55290-4	CDH13	Isoform 4 of Cadherin-13	21	0.223417	0.0201631	2.62277	0.0241489
P22694	PRKACB	cAMP-dependent protein kinase catalytic subunit beta	10	0.224072	0.0201631	3.19239	0.00585883
Q8WV44	TRIM41	E3 ubiquitin-protein ligase TRIM41	1	0.227457	0.0240457	6.91275	2.33357e-06
P28827-2	PTPRM	Isoform 2 of Receptor-type tyrosine-protein phosphatase mu	5	0.227832	0.0240457	2.28965	0.0558457
P50281	MMP14	Matrix metalloproteinase-14	29	0.229983	0.0240457	4.53203	0.000264442
Q08AF3	SLFN5	Schlafen family member 5	24	0.230146	0.0240457	2.09111	0.0930111
Q8IYH5	ZZZ3	ZZ-type zinc finger-containing protein 3	1	0.232046	0.0240457	3.76691	0.00146967
Q96PD2-2	DCBLD2	Isoform 2 of Discoidin, CUB and LCCL domain-containing protein 2	6	0.239905	0.0283546	2.09739	0.0906711
O60353	FZD6	Frizzled-6	5	0.240847	0.0283546	2.28591	0.0558457
Q7Z3E5	ARMC9	LisH domain-containing protein ARMC9	1	0.241866	0.0283546	2.54438	0.0295662
Q96HE9	PRR11	Proline-rich protein 11	7	0.250614	0.0330969	2.26141	0.0602873
Q9Y2Y0	ARL2BP	ADP-ribosylation factor-like protein 2-binding protein	2	0.251082	0.0330969	2.62044	0.0241489
Q9P2C4	TMEM181	Transmembrane protein 181	5	0.251528	0.0330969	3.23552	0.00518759
P15309-2	ACPP	Isoform 2 of Prostatic acid phosphatase	1	0.251612	0.0330969	2.42393	0.0400997
P31271	HOXA13	Homeobox protein Hox-A13	1	0.253088	0.0330969	2.85923	0.0132214
Q9NW07	ZNF358	Zinc finger protein 358	1	0.25312	0.0330969	2.89541	0.011968
P27105	STOM	Erythrocyte band 7 integral membrane protein	21	0.254803	0.0330969	2.49843	0.0327228
P54753	EPHB3	Ephrin type-B receptor 3	2	0.257386	0.0382768	3.79195	0.00140283
P13987	CD59	CD59 glycoprotein	8	0.258458	0.0382768	2.25275	0.0618452
Q9UIW2	PLXNA1	Plexin-A1	15	0.260656	0.0382768	2.43117	0.0390925
Q9H967	WDR76	WD repeat-containing protein 76	2	0.2608	0.0382768	2.36301	0.0467184
P52823	STC1	Stanniocalcin-1	2	0.262464	0.0382768	3.86935	0.00116541
Q9BSJ6	FAM64A	Protein FAM64A	1	0.263902	0.0382768	5.22728	5.98418e-05
P11802	CDK4	Cyclin-dependent kinase 4	6	0.264135	0.0382768	2.27192	0.0587687
P04216	THY1	Thy-1 membrane glycoprotein	17	0.264499	0.0382768	2.35204	0.0479241
Q9HD67	MYO10	Unconventional myosin-X	9	0.265897	0.0438966	2.50087	0.0327228
Q8WWI5	SLC44A1	Choline transporter-like protein 1	12	0.267302	0.0438966	2.97576	0.00981381
Q9NS84	CHST7	Carbohydrate sulfotransferase 7	1	0.269304	0.0438966	2.11178	0.0883895
Q86UD1	OAF	Out at first protein homolog	1	0.269816	0.0438966	4.33177	0.000410923
Q9NY61	AATF	Protein AATF	7	0.270282	0.0438966	2.06954	0.0978718
P54760	EPHB4	Ephrin type-B receptor 4	3	0.271898	0.0438966	2.70013	0.0197388
P49796	RGS3	Regulator of G-protein signaling 3	2	0.279094	0.0499557	2.52568	0.0303252
P02792	FTL	Ferritin light chain	7	0.283855	0.0499557	4.00316	0.000864488
Q495W5	FUT11	Alpha-(1,3)-fucosyltransferase 11	3	0.287789	0.0564521	2.76894	0.0165571
O43567	RNF13	E3 ubiquitin-protein ligase RNF13	10	0.290391	0.0564521	2.80911	0.0149795
O43493	TGOLN2	Trans-Golgi network integral membrane protein 2	13	0.294149	0.0564521	2.63036	0.0235468
P15923-3	TCF3	Isoform 3 of Transcription factor E2-alpha	1	0.29416	0.0564521	2.51589	0.0311039
P02794	FTH1	Ferritin heavy chain	8	0.294605	0.0564521	2.90903	0.0116741
Q969S2	NEIL2	Endonuclease 8-like 2	1	0.299102	0.0633814	2.14635	0.0798192
Q96JQ0	DCHS1	Protocadherin-16	3	0.302983	0.0633814	2.29388	0.0558457
Q9NXF7	DCAF16	DDB1- and CUL4-associated factor 16	2	0.303587	0.0633814	2.09841	0.0906711
Q96HH9	GRAMD3	GRAM domain-containing protein 3	4	0.307875	0.0707379	2.84668	0.0135553
Q5ZPR3	CD276	CD276 antigen	10	0.309017	0.0707379	5.28973	5.28943e-05
Q92503-2	SEC14L1	Isoform 2 of SEC14-like protein 1	5	0.31192	0.0707379	4.34555	0.000393072
Q8TEU7-4	RAPGEF6	Isoform 4 of Rap guanine nucleotide exchange factor 6	1	0.320187	0.0785141	2.73445	0.018305
P09871	C1S	Complement C1s subcomponent	6	0.321948	0.0785141	2.79244	0.0157481
Q7Z7L1	SLFN11	Schlafen family member 11	20	0.3233	0.0785141	3.62757	0.00204013
P98170	XIAP	E3 ubiquitin-protein ligase XIAP	4	0.326384	0.0867013	2.31098	0.0530687
P62873	GNB1	Guanine nucleotide-binding protein G(I)/G(S)/G(T) subunit beta-1	8	0.327094	0.0867013	2.45272	0.0371541
O15304	SIVA1	Apoptosis regulatory protein Siva	2	0.327256	0.0867013	4.35157	0.000393072
Q9BX67	JAM3	Junctional adhesion molecule C	3	0.327845	0.0867013	4.00299	0.000864488
O00562	PITPNM1	Membrane-associated phosphatidylinositol transfer protein 1	9	0.32791	0.0867013	3.6966	0.00173075
P24941	CDK2	Cyclin-dependent kinase 2	13	0.330068	0.0867013	2.74827	0.0174087
P78559-2	MAP1A	Isoform 2 of Microtubule-associated protein 1A	90	0.330936	0.0867013	2.17403	0.0758493

### Sheet: Table S1B
PFA Screen 'Hits' (> 3 fold down over time, > 2 fold rescue PFA, both with p<0.1)
Signal Peptide, 4.5 fold, p = 1.9E-26
P02452	COL1A1	Collagen alpha-1(I) chain
O43157	PLXNB1	Plexin-B1
P13987	CD59	CD59 glycoprotein
P00749	PLAU	Urokinase-type plasminogen activator
Q5VYX0	RNLS	Renalase
Q5ZPR3	CD276	CD276 antigen
Q8NBJ9	SIDT2	Isoform 2 of SID1 transmembrane family member 2
Q9HC57	WFDC1	WAP four-disulfide core domain protein 1
P08123	COL1A2	Collagen alpha-2(I) chain
P43234	CTSO	Cathepsin O
Q14332	FZD2	Frizzled-2
O14944	EREG	Proepiregulin
Q6EMK4	VASN	Vasorin
Q96PD2	DCBLD2	Isoform 2 of Discoidin, CUB and LCCL domain-containing protein 2
P09619	PDGFRB	Platelet-derived growth factor receptor beta
Q9NS93	TM7SF3	Transmembrane 7 superfamily member 3
O75578	ITGA10	Integrin alpha-10
Q96JQ0	DCHS1	Protocadherin-16
Q08397	LOXL1	Lysyl oxidase homolog 1
Q9Y5F6	PCDHGC5	Protocadherin gamma-C5
Q8TCZ2	CD99L2	CD99 antigen-like protein 2
P08254	MMP3	Stromelysin-1
P22466	GAL	Galanin peptides
P54753	EPHB3	Ephrin type-B receptor 3
Q12841	FSTL1	Follistatin-related protein 1
P04216	THY1	Thy-1 membrane glycoprotein
Q9HCU0	CD248	Endosialin
P28300	LOX	Protein-lysine 6-oxidase
P29279	CTGF	Connective tissue growth factor
O43493	TGOLN2	Trans-Golgi network integral membrane protein 2
Q13018	PLA2R1	Secretory phospholipase A2 receptor
P15309	ACPP	Isoform 2 of Prostatic acid phosphatase
Q9BQ51	PDCD1LG2	Programmed cell death 1 ligand 2
Q9Y5G2	PCDHGB2	Protocadherin gamma-B2
P15502	ELN	Isoform 9 of Elastin
P31431	SDC4	Syndecan-4
Q99985	SEMA3C	Semaphorin-3C
Q9UIW2	PLXNA1	Plexin-A1
Q6UX15	LAYN	Layilin
Q9H6B4	CLMP	CXADR-like membrane protein
Q9HCL0	PCDH18	Protocadherin-18
P09871	C1S	Complement C1s subcomponent
P55290	CDH13	Isoform 4 of Cadherin-13
Q9GZX9	TWSG1	Twisted gastrulation protein homolog 1
P02461	COL3A1	Collagen alpha-1(III) chain
Q13740	ALCAM	Isoform 2 of CD166 antigen
P22692	IGFBP4	Insulin-like growth factor-binding protein 4
Q9BX67	JAM3	Junctional adhesion molecule C
P54760	EPHB4	Ephrin type-B receptor 4
P50281	MMP14	Matrix metalloproteinase-14
P04626	ERBB2	Receptor tyrosine-protein kinase erbB-2
Q86VZ4	LRP11	Low-density lipoprotein receptor-related protein 11
P20908	COL5A1	Collagen alpha-1(V) chain
Q9UHI8	ADAMTS1	A disintegrin and metalloproteinase with thrombospondin motifs 1
Q8NC54	KCT2	Keratinocyte-associated transmembrane protein 2
P52823	STC1	Stanniocalcin-1
P48060	GLIPR1	Glioma pathogenesis-related protein 1
Q4V9L6	TMEM119	Transmembrane protein 119
Q9H0V9	LMAN2L	Isoform 2 of VIP36-like protein
Q86UD1	OAF	Out at first protein homolog
Q04721	NOTCH2	Neurogenic locus notch homolog protein 2
P37173	TGFBR2	Isoform 2 of TGF-beta receptor type-2
O60353	FZD6	Frizzled-6
Q99650	OSMR	Oncostatin-M-specific receptor subunit beta
P18827	SDC1	Syndecan-1
Q8WUJ3	CEMIP	Cell migration-inducing and hyaluronan-binding protein
P28827	PTPRM	Isoform 2 of Receptor-type tyrosine-protein phosphatase mu
Q8N474	SFRP1	Secreted frizzled-related protein 1
P04156	PRNP	Major prion protein
Plasma membrane, 2.2 fold, p=4.2E-7
Q8WWI5	SLC44A1	Choline transporter-like protein 1
Q9C0H2	TTYH3	Isoform 4 of Protein tweety homolog 3
O43157	PLXNB1	Plexin-B1
P13987	CD59	CD59 glycoprotein
P00749	PLAU	Urokinase-type plasminogen activator
Q63HR2	TNS2	Isoform 4 of Tensin-2
Q9UEY8	ADD3	Gamma-adducin
P22694	PRKACB	cAMP-dependent protein kinase catalytic subunit beta
P62873	GNB1	Guanine nucleotide-binding protein G(I)/G(S)/G(T) subunit beta-1
Q14332	FZD2	Frizzled-2
Q96RD7	PANX1	Pannexin-1
Q6EMK4	VASN	Vasorin
Q9UKI2	CDC42EP3	Cdc42 effector protein 3
P09619	PDGFRB	Platelet-derived growth factor receptor beta
Q9NS93	TM7SF3	Transmembrane 7 superfamily member 3
O75578	ITGA10	Integrin alpha-10
Q96JQ0	DCHS1	Protocadherin-16
Q9Y5F6	PCDHGC5	Protocadherin gamma-C5
Q9HD67	MYO10	Unconventional myosin-X
Q8TCZ2	CD99L2	CD99 antigen-like protein 2
P54753	EPHB3	Ephrin type-B receptor 3
P04216	THY1	Thy-1 membrane glycoprotein
P29279	CTGF	Connective tissue growth factor
O43493	TGOLN2	Trans-Golgi network integral membrane protein 2
Q13018	PLA2R1	Secretory phospholipase A2 receptor
P15309	ACPP	Isoform 2 of Prostatic acid phosphatase
Q9BQ51	PDCD1LG2	Programmed cell death 1 ligand 2
Q9Y5G2	PCDHGB2	Protocadherin gamma-B2
P31431	SDC4	Syndecan-4
Q8TEU7	RAPGEF6	Isoform 4 of Rap guanine nucleotide exchange factor 6
O60669	SLC16A7	Monocarboxylate transporter 2
Q9UIW2	PLXNA1	Plexin-A1
Q9H6B4	CLMP	CXADR-like membrane protein
Q99541	PLIN2	Perilipin-2
Q8TED9	AFAP1L1	Actin filament-associated protein 1-like 1
Q9HCL0	PCDH18	Protocadherin-18
P55290	CDH13	Isoform 4 of Cadherin-13
P49796	RGS3	Regulator of G-protein signaling 3
Q9BX67	JAM3	Junctional adhesion molecule C
P54760	EPHB4	Ephrin type-B receptor 4
P50281	MMP14	Matrix metalloproteinase-14
Q14439	GPR176	Probable G-protein coupled receptor 176
P04626	ERBB2	Receptor tyrosine-protein kinase erbB-2
Q86VZ4	LRP11	Low-density lipoprotein receptor-related protein 11
O94854	KIAA0754	Uncharacterized protein KIAA0754
P48060	GLIPR1	Glioma pathogenesis-related protein 1
Q4V9L6	TMEM119	Transmembrane protein 119
P17612	PRKACA	cAMP-dependent protein kinase catalytic subunit alpha
Q04721	NOTCH2	Neurogenic locus notch homolog protein 2
P37173	TGFBR2	Isoform 2 of TGF-beta receptor type-2
O60353	FZD6	Frizzled-6
Q99650	OSMR	Oncostatin-M-specific receptor subunit beta
P18827	SDC1	Syndecan-1
Q8WUJ3	CEMIP	Cell migration-inducing and hyaluronan-binding protein
Q8N474	SFRP1	Secreted frizzled-related protein 1
P04156	PRNP	Major prion protein
P19086	GNAZ	Guanine nucleotide-binding protein G(z) subunit alpha
domain:Cadherin 3, 22.1 fold, p=0.004
Q9Y5F6	PCDHGC5	Protocadherin gamma-C5
Q9Y5G2	PCDHGB2	Protocadherin gamma-B2
Q9HCL0	PCDH18	Protocadherin-18
Q96JQ0	DCHS1	Protocadherin-16
P55290	CDH13	Isoform 4 of Cadherin-13
Immunoglobulin-like fold, 5.2 fold, p=0.0001
P54753	EPHB3	Ephrin type-B receptor 3
Q13740	ALCAM	Isoform 2 of CD166 antigen
P04216	THY1	Thy-1 membrane glycoprotein
Q6EMK4	VASN	Vasorin
Q9BX67	JAM3	Junctional adhesion molecule C
P54760	EPHB4	Ephrin type-B receptor 4
O43157	PLXNB1	Plexin-B1
P09619	PDGFRB	Platelet-derived growth factor receptor beta
Q9BQ51	PDCD1LG2	Programmed cell death 1 ligand 2
Q99985	SEMA3C	Semaphorin-3C
Q9UIW2	PLXNA1	Plexin-A1
Q9H6B4	CLMP	CXADR-like membrane protein
Q99650	OSMR	Oncostatin-M-specific receptor subunit beta
Q5ZPR3	CD276	CD276 antigen
P28827	PTPRM	Isoform 2 of Receptor-type tyrosine-protein phosphatase mu
Q86TC9	MYPN	Myopalladin
PI3K-Akt signaling pathway, 4.0 fold, p=0.006
P02452	COL1A1	Collagen alpha-1(I) chain
P02461	COL3A1	Collagen alpha-1(III) chain
Q99650	OSMR	Oncostatin-M-specific receptor subunit beta
O75578	ITGA10	Integrin alpha-10
P09619	PDGFRB	Platelet-derived growth factor receptor beta
P11802	CDK4	Cyclin-dependent kinase 4
P24941	CDK2	Cyclin-dependent kinase 2
P08123	COL1A2	Collagen alpha-2(I) chain
P20908	COL5A1	Collagen alpha-1(V) chain
P23458	JAK1	Tyrosine-protein kinase JAK1
P38936	CDKN1A	Cyclin-dependent kinase inhibitor 1
P62873	GNB1	Guanine nucleotide-binding protein G(I)/G(S)/G(T) subunit beta-1
Extracellular matrix, 4.7 fold, p=0.02
P02452	COL1A1	Collagen alpha-1(I) chain
P02461	COL3A1	Collagen alpha-1(III) chain
P29279	CTGF	Connective tissue growth factor
P08123	COL1A2	Collagen alpha-2(I) chain
Q9UHI8	ADAMTS1	A disintegrin and metalloproteinase with thrombospondin motifs 1
P20908	COL5A1	Collagen alpha-1(V) chain
P08254	MMP3	Stromelysin-1
P15502	ELN	Isoform 9 of Elastin
Proteoglycans in cancer, 3.8 fold, p=0.04
P17612	PRKACA	cAMP-dependent protein kinase catalytic subunit alpha
P00749	PLAU	Urokinase-type plasminogen activator
P04626	ERBB2	Receptor tyrosine-protein kinase erbB-2
O60353	FZD6	Frizzled-6
P18827	SDC1	Syndecan-1
P22694	PRKACB	cAMP-dependent protein kinase catalytic subunit beta
P38936	CDKN1A	Cyclin-dependent kinase inhibitor 1
P31431	SDC4	Syndecan-4
Q14332	FZD2	Frizzled-2
HTLV-I infection, 4.1 fold, p=0.006
P17612	PRKACA	cAMP-dependent protein kinase catalytic subunit alpha
P37173	TGFBR2	Isoform 2 of TGF-beta receptor type-2
O60353	FZD6	Frizzled-6
P09619	PDGFRB	Platelet-derived growth factor receptor beta
P11802	CDK4	Cyclin-dependent kinase 4
P15923	TCF3	Isoform 3 of Transcription factor E2-alpha
P23458	JAK1	Tyrosine-protein kinase JAK1
P98170	XIAP	E3 ubiquitin-protein ligase XIAP
P22694	PRKACB	cAMP-dependent protein kinase catalytic subunit beta
P38936	CDKN1A	Cyclin-dependent kinase inhibitor 1
Q14332	FZD2	Frizzled-2

### Sheet: Table S1C
Uniprot	Gene Symbol	Description	Peptides	PFA Screen fold change (HCMV 96h/mock)	PFA Screen (HCMV 96h/mock) p-value	PFA Screen fold change (HCMV 96h+PFA/HCMV 96h)	PFA Screen (HCMV 96h+PFA/HCMV 96h) p-value
Q9Y624	F11R	Junctional adhesion molecule A	6	54.462	1.29972e-13	0.40405	0.00860931
Q14651	PLS1	Plastin-1	6	37.8118	1.75452e-11	0.273696	0.000245601
Q8NE35	CPEB3	Cytoplasmic polyadenylation element-binding protein 3	1	36.39	2.8588e-11	0.155008	4.39926e-07
Q6TFL4	KLHL24	Kelch-like protein 24	3	33.1218	9.29954e-11	0.217124	2.57079e-05
P78540	ARG2	Arginase-2, mitochondrial	5	32.1971	1.31576e-10	0.151767	1.77458e-07
Q9Y6X4	FAM169A	Soluble lamin-associated protein of 75 kDa	2	31.1995	1.93449e-10	0.263694	0.000165467
Q9Y2P4	SLC27A6	Long-chain fatty acid transport protein 6	2	29.4503	3.88176e-10	0.107909	1.52314e-09
O15015-2	ZNF646	Isoform 2 of Zinc finger protein 646	2	27.0688	1.05129e-09	0.14735	1.77458e-07
O15232	MATN3	Matrilin-3	3	20.9602	1.86644e-08	0.231796	4.29672e-05
Q5VV41	ARHGEF16	Rho guanine nucleotide exchange factor 16	1	19.1687	4.83369e-08	0.433575	0.0148548
Q8NBP5	MFSD9	Major facilitator superfamily domain-containing protein 9	1	18.7397	6.12965e-08	0.499886	0.0416533
P35318	ADM	ADM	14	17.3518	1.35587e-07	0.2742	0.000245601
O43278	SPINT1	Kunitz-type protease inhibitor 1	17	17.1325	1.54337e-07	0.34157	0.0022352
Q9UN36	NDRG2	Protein NDRG2	2	16.9547	1.71731e-07	0.349042	0.00287885
P48436	SOX9	Transcription factor SOX-9	1	16.0658	2.9271e-07	0.277025	0.000356151
P15907	ST6GAL1	Beta-galactoside alpha-2,6-sialyltransferase 1	7	15.8575	3.33377e-07	0.382172	0.00572967
P54646	PRKAA2	5'-AMP-activated protein kinase catalytic subunit alpha-2	1	15.2289	4.9595e-07	0.211152	1.4807e-05
Q92854	SEMA4D	Semaphorin-4D	5	14.944	5.97605e-07	0.263533	0.000165467
Q9NYY3	PLK2	Serine/threonine-protein kinase PLK2	1	14.6755	7.07766e-07	0.0852607	4.94187e-11
Q9BZM6	ULBP1	NKG2D ligand 1	4	14.4813	8.0721e-07	0.0459135	4.38611e-16
Q96EE4	CCDC126	Coiled-coil domain-containing protein 126	1	12.6913	2.76805e-06	0.410379	0.0104108
Q9H6D7	HAUS4	HAUS augmin-like complex subunit 4	3	11.6348	6.05355e-06	0.0729439	4.57321e-13
P32929	CTH	Cystathionine gamma-lyase	11	11.524	6.58212e-06	0.341706	0.0022352
P08183	ABCB1	Multidrug resistance protein 1	1	11.4078	7.16041e-06	0.457506	0.0239759
P08174-2	CD55	Isoform 1 of Complement decay-accelerating factor	27	10.4481	1.52658e-05	0.291222	0.000505562
P21453	S1PR1	Sphingosine 1-phosphate receptor 1	4	10.3736	1.62905e-05	0.370536	0.00460554
Q96NY7	CLIC6	Chloride intracellular channel protein 6	4	9.46738	3.45771e-05	0.434349	0.0148548
Q96AJ9	VTI1A	Vesicle transport through interaction with t-SNAREs homolog 1A	9	8.90884	5.64348e-05	0.2254	4.29672e-05
Q9P2M7	CGN	Cingulin	19	8.57492	7.66556e-05	0.211577	1.4807e-05
Q9UKL6	PCTP	Phosphatidylcholine transfer protein	1	8.49393	8.24665e-05	0.204563	8.17335e-06
Q96D05-2	C10orf35	Isoform 2 of Uncharacterized protein C10orf35	1	8.40006	8.95742e-05	0.434603	0.0148548
P11308	ERG	Transcriptional regulator ERG	1	8.31673	9.6446e-05	0.446305	0.0205774
P58340-3	MLF1	Isoform 3 of Myeloid leukemia factor 1	2	8.28968	9.91671e-05	0.359326	0.0036623
Q8TEM1	NUP210	Nuclear pore membrane glycoprotein 210	2	8.01125	0.000128933	0.466701	0.0277622
A0MZ66	SHTN1	Shootin-1	2	8.00154	0.000130159	0.105908	1.52314e-09
Q96DT7	ZBTB10	Zinc finger and BTB domain-containing protein 10	13	7.96422	0.000135193	0.202774	8.17335e-06
P12429	ANXA3	Annexin A3	18	7.90311	0.00014314	0.437644	0.0175446
Q9BQI0	AIF1L	Allograft inflammatory factor 1-like	3	7.53352	0.000204699	0.430749	0.0148548
Q8IVW6	ARID3B	AT-rich interactive domain-containing protein 3B	2	6.92774	0.000373465	0.350712	0.00287885
P28676	GCA	Grancalcin	6	6.76587	0.000440486	0.447119	0.0205774
Q9BYG5	PARD6B	Partitioning defective 6 homolog beta	3	6.74996	0.000449734	0.355317	0.0036623
Q5U5Q3	MEX3C	RNA-binding E3 ubiquitin-protein ligase MEX3C	2	6.74297	0.000454436	0.314527	0.000962069
O95147	DUSP14	Dual specificity protein phosphatase 14	2	6.68902	0.000478753	0.317461	0.00129352
P14384	CPM	Carboxypeptidase M	5	6.6459	0.000499216	0.342799	0.0022352
P54764	EPHA4	Ephrin type-A receptor 4	6	6.62645	0.000509797	0.13447	2.14314e-08
Q01543	FLI1	Friend leukemia integration 1 transcription factor	5	6.50509	0.000578579	0.3613	0.0036623
P18847	ATF3	Cyclic AMP-dependent transcription factor ATF-3	3	6.33188	0.000701157	0.412188	0.0104108
Q8TAA5	GRPEL2	GrpE protein homolog 2, mitochondrial	8	6.03819	0.000961374	0.390999	0.00705669
Q9P0R6	GSKIP	GSK3-beta interaction protein	4	5.73659	0.00134359	0.234264	4.29672e-05
Q8TBE0	BAHD1	Bromo adjacent homology domain-containing 1 protein	3	5.651	0.00148804	0.335788	0.0022352
P43007	SLC1A4	Neutral amino acid transporter A	4	5.60058	0.00157545	0.27138	0.000245601
P81274	GPSM2	G-protein-signaling modulator 2	1	5.02992	0.0030759	0.309291	0.000962069
P41182	BCL6	B-cell lymphoma 6 protein	2	5.01049	0.00315097	0.403587	0.00860931
Q9BZ29-4	DOCK9	Isoform 4 of Dedicator of cytokinesis protein 9	11	4.93865	0.00342965	0.434241	0.0148548
Q9HAC7-3	SUGCT	Isoform 3 of Succinate--hydroxymethylglutarate CoA-transferase	3	4.5448	0.00562729	0.287087	0.000505562
Q9NQ79	CRTAC1	Cartilage acidic protein 1	1	4.51243	0.00584471	0.48332	0.0319574
P0DI83	RAB34	Ras-related protein Rab-34, isoform NARR	4	4.48531	0.00599467	0.451364	0.0205774
Q6P1L5	FAM117B	Protein FAM117B	1	4.32172	0.00744999	0.287713	0.000505562
Q9UL42	PNMA2	Paraneoplastic antigen Ma2	3	4.01254	0.0111794	0.435489	0.0175446
Q13495	MAMLD1	Mastermind-like domain-containing protein 1	1	3.91918	0.0126074	0.432526	0.0148548
Q86WH2	RASSF3	Ras association domain-containing protein 3	3	3.81946	0.0144275	0.391265	0.00705669
Q8WUY1	THEM6	Protein THEM6	1	3.80475	0.0148244	0.42839	0.0148548
Q16394	EXT1	Exostosin-1	2	3.7611	0.0156538	0.198546	8.17335e-06
Q9UHR4	BAIAP2L1	Brain-specific angiogenesis inhibitor 1-associated protein 2-like protein 1	13	3.58599	0.0197781	0.486514	0.0365815
Q96MT3	PRICKLE1	Prickle-like protein 1	1	3.58199	0.0200546	0.416843	0.0124847
Q03060	CREM	cAMP-responsive element modulator	1	3.55973	0.0206202	0.222071	2.57079e-05
Q8TE76	MORC4	MORC family CW-type zinc finger protein 4	1	3.51746	0.0218033	0.303179	0.000703732
Q8N884	MB21D1	Cyclic GMP-AMP synthase	7	3.46657	0.0233858	0.382041	0.00572967
Q02790	FKBP4	Peptidyl-prolyl cis-trans isomerase FKBP4	57	3.34552	0.027709	0.476811	0.0319574
Q9UQL6-3	HDAC5	Isoform 3 of Histone deacetylase 5	1	3.32437	0.0289188	0.258184	0.000165467
Q8N0S6-2	CENPL	Isoform 2 of Centromere protein L	1	3.31268	0.0293345	0.227895	4.29672e-05
P15408	FOSL2	Fos-related antigen 2	5	3.29893	0.0297567	0.378434	0.00572967
Q8IWD4	CCDC117	Coiled-coil domain-containing protein 117	4	3.29195	0.0301854	0.468841	0.0277622
Q9BR77	CCDC77	Coiled-coil domain-containing protein 77	3	3.27934	0.0306207	0.285098	0.000505562
Q9UBU6	FAM8A1	Protein FAM8A1	3	3.27229	0.0310628	0.47859	0.0319574
Q9BV81	EMC6	ER membrane protein complex subunit 6	1	3.26151	0.0315117	0.466992	0.0277622
Q04941	PLP2	Proteolipid protein 2	1	3.24605	0.0319675	0.293598	0.000505562
Q16890	TPD52L1	Tumor protein D53	1	3.21329	0.0338628	0.478058	0.0319574
Q9H0U9	TSPYL1	Testis-specific Y-encoded-like protein 1	8	3.20873	0.0338628	0.299589	0.000703732
Q9Y483	MTF2	Metal-response element-binding transcription factor 2	2	3.18459	0.0353632	0.389691	0.00705669
Q9C0C9	UBE2O	(E3-independent) E2 ubiquitin-conjugating enzyme	21	3.18325	0.0353632	0.402445	0.00860931
Q16656-4	NRF1	Isoform 4 of Nuclear respiratory factor 1	6	3.17824	0.0353632	0.210937	1.4807e-05
Q9H479	FN3K	Fructosamine-3-kinase	2	3.15373	0.0369349	0.401726	0.00860931
Q8NFP9	NBEA	Neurobeachin	3	3.15342	0.0369349	0.47018	0.0277622
Q5VSY0	GKAP1	G kinase-anchoring protein 1	2	3.12644	0.0380242	0.402942	0.00860931
O43829	ZBTB14	Zinc finger and BTB domain-containing protein 14	2	3.08226	0.0409006	0.264962	0.000165467
